# The lipidome of posttraumatic stress disorder

**DOI:** 10.1101/2024.02.23.581833

**Authors:** Aditi Bhargava, Johannes D. Knapp, Oliver Fiehn, Thomas C. Neylan, Sabra S. Inslicht

## Abstract

Posttraumatic stress disorder (PTSD) can develop after trauma exposure. Some studies report that women develop PTSD at twice the rate of men, despite greater trauma exposure in men. Lipids and their metabolites (lipidome) regulate a myriad of key biological processes and pathways such as membrane integrity, oxidative stress, and neuroinflammation in the brain by maintaining neuronal connectivity and homeostasis. In this study, we analyzed the lipidome of 40 individuals with PTSD and 40 trauma-exposed non-PTSD individuals. Plasma samples were analyzed for lipidomics using Quadrupole Time-of-Flight (QToF) mass spectrometry. Additionally, ∼ 90 measures were collected, on sleep, mental and physical health indices. Sleep quality worsened as PTSD severity increased in both sexes. The lipidomics analysis identified a total of 348 quantifiable known lipid metabolites and 1951 lipid metabolites that are yet unknown; known metabolites were part of 13 classes of lipids. After adjusting for sleep quality, in women with PTSD, only one lipid subclass, phosphatidylethanolamine (PE) was altered, whereas, in men with PTSD, 9 out of 13 subclasses were altered compared to non-PTSD women and men, respectively. Severe PTSD was associated with 22% and 5% of altered lipid metabolites in men and women, respectively. Of the changed metabolites, only 0.5% measures (2 PEs and cholesterol) were common between women and men with PTSD. Several sphingomyelins, PEs, ceramides, and triglycerides were increased in men with severe PTSD. The triglycerides and ceramide metabolites that were most highly increased were correlated with cholesterol metabolites and systolic blood pressure in men but not always in women with PTSD. Alterations in triglycerides and ceramides are linked with cardiac health and metabolic function in humans. Thus, disturbed sleep and higher weight may have contributed to changes in the lipidome found in PTSD.
