## Supplemental Table S1 for "The lipidome of posttraumatic stress disorder"

### Sheet: Sheet1
Biological Measures
age_at_gcrc
AGRation
Albumin
AlkalinePhosphatase
altsgpt
artifact4_delta_nrem
artifact4_ln_delta_nrem
astsgot
avgSMAINTactig
avgSMINactig
avgWASOactig
BilirubinTotal
BMI_hospital
Calcium
CAPS_C
Chloride
Cholesterol
CholesterolHDLRatio
CO2
Creatinine
DEXApercentbodyfatcalculation
diary_nightmare_affectednextdaym
diary_nightmare_awakening
diary_nightmare_interference
diary_nwak
diary_other_anxiety_awakening
diary_overall_sleep_quality
diary_SE
diary_SOL
diary_TIB_hours_check
diary_tst
diary_waso
diastolic
edu
epochs_sleep
ggt
Globulin
Glucose
glucose_1
glucose_2
glucose_3
glucose_4
HDLCholesterol
Height
hgh_1
hgh_2
hgh_3
hgh_4
hip_circumference
hmw_adiponectin
hmw_div_total_adiponectin
insulin_1
insulin_2
insulin_3
insulin_4
Iron
ldh
LDLCholesterolCALC
leptin
leptin_adiponectin_ratio
nepochs_total
no_artifact_delta_nrem
no_artifact_ln_delta_nrem
OLD_WASO
OLDsqrtWASO
PCL
Phosphorus
Potassium
ProteinTotal
PSQI
Sample ID
Sodium
stage1_pct
stage1_time
stage2_pct
stage2_time
stage3_pct
stage3_time
Stage3plus4percentage
Stage3plus4time
stage4_pct
stage4_time
stageR_pct
stageR_time
systolic
total_adiponectin
TotalMasskgTotal
Triglycerides
trunk_to_arms_plus_legs_ratio
trunk_to_leg_ratio
trunkal_fat_percentage
tst
UreaNitrogen
VLDLCholesterol
waist_circumference
Weight
whr
